# Effect of gastrointestinal alterations mimicking elderly conditions on in vitro digestion of meat and soy proteins

**DOI:** 10.1101/2021.11.29.470321

**Authors:** Chong Wang, Fan Zhao, Yun Bai, Chunbao Li, Xinglian Xu, Karsten Kristiansen, Guanghong Zhou

**Affiliations:** College of Food Science and Technology, Nanjing Agricultural University; Key Laboratory of Meat Products Processing, Ministry of Agriculture; Jiangsu Collaborative Innovation Center of Meat Production and Processing, Quality and Safety Control, Nanjing, 210095, P.R. China; Laboratory of Genomics and Molecular Biomedicine, Department of Biology, University of Copenhagen, Copenhagen 2100, Denmark; Institute of Metagenomics, BGI-Shenzhen, Shenzhen 518083, P. R. China

**Keywords:** Elderly, Protein sources, In vitro digestion, Digestibility, Proteomics

## Abstract

We evaluated the digestion of meat (chicken, beef, and pork) and soy proteins under in vitro conditions mimicking gastrointestinal (GI) conditions of adults (control, C) and elderly with achlorhydria (EA). The changes in degree of hydrolysis (DH), SDS-PAGE profiles, peptide concentration, and proteomics profiles during the digestion process were investigated. Digestion under the EA condition markedly decreased the DH of all protein sources, especially for soy protein. SDS-PAGE profiling and proteomics showed that myofibrillar/sarcoplasmic protein from meat and glycinin/beta-conglycinin from soy were the proteins most affected by the different digestive conditions. Our results indicated that the difference in the digestibility of meat protein between EA and control conditions gradually narrowed from the gastric to the intestinal phase, while a pronounced difference between control and EA conditions was maintained also in the intestinal phase. This work provides new insights of value for future dietary recommendations for elderly individuals.
