## Supplemental Table 3 for "Effect of gastrointestinal alterations mimicking elderly conditions on in vitro digestion of meat and soy proteins"

### Sheet: Chicken
Gastric phase
			Control									Elderly with achlorhydria
Protein ID	Protein name	Gene name	G-C-0-1	G-C-0-2	G-C-0-3	G-C-30-1	G-C-30-2	G-C-30-3	G-C-120-1	G-C-120-2	G-C-120-3	G-EA-0-1	G-EA-0-2	G-EA-0-3	G-EA-30-1	G-EA-30-2	G-EA-30-3	G-EA-120-1	G-EA-120-2	G-EA-120-3
F1NRD4	C1q domain-containing protein	ADIPOQ	0	0	0	0	0	0	0	0	0	227260000	204950000	218700000	212430000	192890000	234570000	84832000	115810000	111640000
A0A1D5PAN0	LRRNT domain-containing protein	PRELP	0	0	0	0	0	0	0	0	0	27087000	46924000	41494000	109360000	154010000	115810000	126790000	84241000	190090000
E1C043	Cytochrome c oxidase polypeptide Va	COX5A	0	0	0	0	0	0	0	0	0	42337000	53572000	76336000	88486000	97572000	168320000	96132000	91200000	96251000
F1NXR1	Caveolin	CAV3	0	0	0	0	0	0	0	0	0	192820000	303400000	97697000	534860000	381150000	266320000	185780000	149450000	182130000
Q01841	Protein-glutamine gamma-glutamyltransferase 2	TGM2	0	0	0	0	0	0	0	0	0	184160000	214230000	197300000	248050000	171110000	206950000	181870000	147060000	127280000
Q5ZMU9	Transitional endoplasmic reticulum ATPase	VCP	0	0	0	0	0	0	0	0	0	379150000	533500000	222190000	690520000	855400000	989920000	1475100000	1607100000	1467300000
Q7ZZH5	Fast skeletal muscle troponin T isoform	Uncharacterized gene	0	0	0	0	0	0	0	0	0	374660000	197720000	392020000	163150000	284190000	87322000	45952000	44916000	88541000
F1NZ04	Uncharacterized protein	BIN1	72200000	33302000	20845000	118510000	116970000	120970000	122110000	146700000	170420000	1890000000	2099700000	1171500000	1676900000	1521900000	1452500000	544610000	301500000	728360000
Q76MS9	Musculoskeletal embryonic nuclear protein 1	MUSTN1	146160000	346980000	340590000	124110000	237090000	200860000	41896000	122500000	116860000	5332500000	2901400000	2931400000	1587100000	1387500000	1119900000	1179500000	1153500000	1340000000
A0A1L1RRN7	2-phospho-D-glycerate hydro-lyase	ENO2	1984400000	2213600000	4925400000	1763800000	1514100000	2458300000	573850000	172020000	1917300000	37510000000	30646000000	35085000000	8897800000	5066600000	9132500000	4133700000	4856100000	4064600000
R4GF71	Thymosin beta	TMSB4X	117410000	104650000	207030000	45857000	174840000	167630000	125900000	131590000	132750000	701620000	1239600000	1529900000	807950000	811290000	1171800000	525810000	419170000	513600000
P79757	Connectin/titin	Uncharacterized gene	815720000	469160000	345970000	391900000	453290000	395470000	571820000	500000000	654190000	3109200000	3559700000	2783500000	4588900000	3936900000	3358400000	3332200000	3844900000	5736500000
F1NMY1	14-3-3 protein gamma	YWHAG	8443200	223080000	19080000	325500000	308660000	83762000	211610000	359490000	237230000	486980000	524080000	394110000	1218000000	1462100000	1277300000	802240000	780500000	659250000
A0A1L1RVP3	CHCH domain-containing protein	CHCHD2P9	88775000	149950000	133110000	125390000	48028000	45483000	54146000	60889000	53330000	373900000	944850000	735360000	192330000	196860000	283440000	131150000	285390000	278640000
A0A1D5PRT3	PDZ domain-containing protein	SYNPO2L	156450000	630740000	464040000	475860000	846680000	105040000	469380000	512490000	490935000	3291400000	1927400000	1646300000	2023000000	2059300000	1268500000	1698400000	945010000	1146700000
A0A3Q2UFK5	Uncharacterized protein	JPH2	116730000	68475000	169870000	111782000	191960000	31604000	115790000	21178000	68484000	545950000	444750000	707320000	652300000	599430000	676650000	361160000	414020000	381220000
P87362	Bleomycin hydrolase	BLMH	18889000	18939000	31220000	16649000	21419000	19339000	11288000	11875000	13413000	102980000	125910000	95650000	166520000	216280000	200940000	183540000	172990000	165110000
F1N9Z6	Uncharacterized protein	MYOM1	1026900000	1167000000	1182300000	971750000	497560000	899790000	1100600000	1165700000	1455000000	5272500000	5464200000	4288100000	3891600000	3266600000	2488100000	3044000000	3515800000	3837400000
A0A3Q3AR07	Collagen alpha-3(VI) chain	COL6A3	182320000	267480000	200410000	221870000	214930000	236840000	180280000	124950000	113340000	976500000	1023600000	694810000	4157700000	5677600000	4676100000	4524000000	4597900000	4698000000
P41125	60S ribosomal protein L13	RPL13 BBC1	24796000	30529000	12992000	84018000	59192000	49553000	34073000	38842000	45099000	60562000	90723000	124140000	446590000	582570000	332550000	471130000	613860000	385530000
E1BU93	Myozenin 1	MYOZ1	3103400000	5649700000	5410600000	1016100000	1966800000	2316600000	963910000	1126200000	1221800000	23155000000	15666000000	16919000000	11276000000	10860000000	16589000000	11616000000	9052900000	7342600000
P47836	40S ribosomal protein S4	RPS4	146240000	219590000	211230000	223280000	178880000	194090000	124870000	151220000	175920000	685120000	934280000	512240000	657740000	760040000	846430000	1471400000	1247900000	1245000000
P67881	Cytochrome c	CYC	1426400000	777630000	698660000	119470000	216190000	261110000	20106000	43357000	63708000	2046600000	3365400000	4245700000	4586900000	5219200000	2135100000	1918500000	1591200000	3882300000
A0A3Q2TYR0	Myozenin 3	MYOZ3	1139200000	1532500000	1778700000	625250000	539500000	557130000	342670000	454110000	618970000	4549600000	5199100000	3999600000	4381800000	4301400000	8125700000	3802800000	3987200000	4343100000
A0A3Q2UB37	Malic enzyme	ME1	61353000	120070000	54505000	65038000	57364000	55850000	68968000	71728000	102000000	285570000	186530000	215010000	403510000	426640000	223550000	386460000	355490000	321580000
F1NJ08	Vimentin	VIM	1370500000	1873100000	1345500000	1167500000	1273500000	1616500000	868490000	537550000	796800000	3554500000	4667800000	4600800000	6111600000	4660400000	3531600000	3224200000	3969900000	2703500000
Q92007	Fructose-bisphosphate aldolase	aldolase C	4403500000	9177000000	5210300000	1499500000	2466800000	2483100000	3189200000	2875200000	4073900000	21259000000	14592000000	12266000000	15680000000	14749000000	10919000000	8819100000	5523900000	6361400000
A6BM71	Connectin	TTN	25486000000	30653000000	29620000000	25902000000	24954000000	23025000000	26818000000	21343000000	24603000000	60475000000	65755000000	60225000000	58076000000	58136000000	59903000000	53728000000	54877000000	56166000000
Q7LZE8	Fructose-bisphosphate aldolase	Uncharacterized gene	11454000000	14792000000	14965000000	8519300000	10475000000	5342900000	7728300000	8050200000	7528100000	4399500000	4526500000	5083900000	1770900000	1532700000	1921800000	172410000	1369000000	1237400000
A0A1D5PPG9	Reticulon	RTN4	986820000	738670000	624700000	373400000	619100000	542710000	912960000	719540000	1385900000	204290000	153440000	312820000	302550000	135820000	219185000	245280000	231510000	127510000
F1NQT9	Calsequestrin	CASQ2	1868800000	963270000	1989500000	2812200000	2032600000	1697600000	3369400000	3176600000	4100900000	341680000	393600000	223460000	752390000	617880000	850100000	596120000	1419700000	2688900000
Q90YA3	ATP-dependent 6-phosphofructokinase	pfk	6911800000	4287000000	6008300000	10040000000	11009000000	12376000000	11425000000	11506000000	9554200000	742270000	1544900000	974450000	3489700000	3750000000	1837400000	3304300000	4503800000	4086500000
A0A1D5PUR6	Uncharacterized protein	MYH1A	26136000000	26977000000	25194000000	26410000000	28822000000	15747000000	32040000000	32808000000	33673000000	3196900000	2808000000	2481800000	5531000000	6825500000	6552300000	13228000000	11462000000	10158000000
F1NM49	Myosin-15	MYH15	12120000000	4637700000	7157000000	7571500000	6648500000	1704300000	886510000	2608700000	2726700000	1286600000	434520000	378220000	160390000	418600000	68801000	0	0	0
Q02173	M-protein, striated muscle	Uncharacterized gene	11495000000	6794800000	7102800000	8201400000	10365000000	6977500000	15911000000	14218000000	12862000000	471030000	430550000	336950000	2464900000	1932800000	707920000	2887100000	4077900000	2647500000
P02604	Myosin light chain 1	Uncharacterized gene	43264000000	28119000000	28881000000	32853000000	35691000000	18018000000	34742000000	27930000000	33954000000	1642700000	1714100000	1321300000	2882400000	4981000000	5596600000	3754700000	3653900000	2571700000
E1BSN7	Alpha-1,4 glucan phosphorylase	PYGB	9440000000	5753700000	6873900000	9715200000	8828100000	8935800000	10625000000	9685500000	9388000000	503200000	185840000	176130000	2038500000	1478200000	2294100000	4769000000	4992600000	4187300000
P02588	Troponin C, skeletal muscle	TNNC2	16535000000	11761000000	8756900000	12929000000	11341000000	12629000000	8455900000	7076200000	9545700000	232290000	100230000	229530000	36025000	15160000	30927000	0	0	0
A0A1D5PRI6	NEDD8	NEDD8	229920000	341660000	396230000	79521000	176530000	205190000	72454000	160960000	84647000	0	0	0	0	0	0	0	0	0
A0A452J806	Obg-like ATPase 1	OLA1	28900000	39468000	27389000	29365000	34842000	25806000	36965000	37231000	27700000	0	0	0	0	0	0	0	0	0
E1BZJ2	UBC core domain-containing protein	UBE2D1	6040900	7220900	4893300	11920000	6468800	17580000	24170000	18914000	12397000	0	0	0	0	0	0	0	0	0
P09653	Tubulin beta-5 chain	Uncharacterized gene	89720000	49118000	56188000	107020000	85046000	75033000	106330000	95476000	111460000	0	0	0	0	0	0	0	0	0
P09860	Troponin C (TN-C)	TNNC1	80954000	87569000	89440000	119220000	124530000	45264000	130080000	189170000	191610000	0	0	0	0	0	0	0	0	0
P68034	Actin, alpha cardiac muscle 1	ACTC1	231900000	170720000	242710000	245250000	191410000	195690000	187990000	193980000	198830000	0	0	0	0	0	0	0	0	0
Intestinal phase
			Control									Elderly with achlorhydria
Protein ID	Protein name	Gene name	I-C-0-1	I-C-0-2	I-C-0-3	I-C-30-1	I-C-30-2	I-C-30-3	I-C-120-1	I-C-120-2	I-C-120-3	I-EA-0-1	I-EA-0-2	I-EA-0-3	I-EA-30-1	I-EA-30-2	I-EA-30-3	I-EA-120-1	I-EA-120-2	I-EA-120-3	I-EA-240-1	I-EA-240-2	I-EA-240-3
A0A1L1RZV0	Ubiquitin-conjugating enzyme E2 variant 2	UBE2V2	34718000	25937000	23286000	42350500	45882000	38819000	28617000	30369000	33236000	86391000	72226000	74230000	99469000	88268000	100220000	90289000	114170000	104920000	89970000	89429000	87354000
E1BTU3	Uncharacterized protein10	GTPBP10	250790000	303580000	273330000	336810000	201930000	239560000	216420000	209310000	181280000	44325000	43799000	41295000	0	0	0	0	0	0	0	0	0
P02588	Troponin C	TNNC2	6279700000	4352100000	5134200000	3333300000	2512600000	3071800000	2764800000	2013900000	2371400000	792220000	826420000	870590000	682000000	874200000	1082100000	637580000	631760000	705220000	429480000	580720000	575450000
Q2HZ96	Protein ATP1B4	ATP1B4	7633000	11749000	10028000	12956000	9391700	13239000	17559000	19077000	22325000	0	0	0	0	0	0	0	0	0	7932100	12673000	8154700
Q91008	Tenascin Y variant	tn-y	67449000	38647000	42267000	35295000	26886000	32992000	25797000	21217000	22980000	0	0	0	0	0	0	0	0	0	0	0	0
A0A1D5NWH9	CSD domain-containing protein	YBX3	0	0	0	0	0	0	0	0	0	323530000	183280000	380300000	57091000	46110000	32894000	109030000	45272000	39337000	0	0	0

### Sheet: Beef
Gastric phase
			Control									Elderly with achlorhydria
Protein ID	Protein name	Gene name	G-C-0-1	G-C-0-2	G-C-0-3	G-C-30-1	G-C-30-2	G-C-30-3	G-C-120-1	G-C-120-2	G-C-120-3	G-EA-0-1	G-EA-0-2	G-EA-0-3	G-EA-30-1	G-EA-30-2	G-EA-30-3	G-EA-120-1	G-EA-120-2	G-EA-120-3
A0A3Q1MLN1	Enoyl-CoA hydratase	ECHS1	0	0	0	0	0	0	0	0	0	687230000	262040000	373170000	373420000	387140000	336680000	468230000	320060000	302660000
Q95M52	Prostaglandin E2 receptor EP1	ep1	1138000000	2776100000	2206100000	913140000	908280000	1086700000	592070000	931560000	801890000	20285000000	22708000000	23884000000	14673000000	10230000000	8788200000	10022000000	4316200000	5155800000
F1N338	Hydroxyacyl-CoA dehydrogenase	HADH	205530000	155780000	134050000	135380000	218580000	121940000	81019000	97735000	149140000	963610000	1196800000	1014900000	805590000	563660000	957190000	660530000	547130000	368870000
Q3T0P6	Phosphoglycerate kinase 1	PGK1	18770000000	21517000000	23645000000	13629000000	23065000000	15740000000	14098000000	14176000000	13521000000	111780000000	106930000000	105750000000	76481000000	77829000000	70738000000	60551000000	60844000000	70127000000
A7MAZ5	Histone H1.3	H1-3	1619900000	1355100000	1370900000	532350000	770840000	477680000	331300000	186640000	142700000	7950700000	7873700000	5560000000	4435800000	2680400000	5917600000	2867800000	2344000000	2734200000
A0A3Q1MC60	Nebulin	NEB	22075000000	29838000000	29460000000	14202000000	22771000000	16606000000	12455000000	13702000000	11839000000	133120000000	131620000000	127970000000	99148000000	106670000000	97790000000	68237000000	71010000000	77129000000
Q5E947	Peroxiredoxin 1	PRDX1	360860000	265390000	343730000	312440000	330790000	255400000	296740000	245510000	204100000	1664100000	1308200000	1457600000	1705000000	1844700000	1636300000	2204000000	1907400000	2193700000
E1BDJ9	Myozenin-1	MYOZ1	1887900000	2515000000	3789100000	1059600000	1138700000	1754400000	1015400000	1191700000	856590000	8906300000	9573000000	17728000000	19240000000	16001000000	17348000000	7522900000	12822000000	16250000000
Q32PH8	Elongation factor 1-alpha 2	EEF1A2	2319300000	2777500000	2804400000	589940000	2185700000	1077300000	1994200000	1699100000	1664500000	9346600000	10271000000	14828000000	8608300000	10001000000	11005000000	3868100000	6130600000	7233200000
A0A452DJ42	ATP synthase peripheral stalk subunit F6	ATP5PF	145320000	487990000	249950000	337720000	198430000	118240000	55988000	54162000	52189000	1300000000	1241100000	1289700000	1195700000	1134100000	1152400000	877650000	871120000	435750000
A0A3Q1MQS4	PDZ and LIM domain protein 3	PDLIM3	872850000	1088100000	1223400000	124510000	648090000	496640000	123650000	292970000	520160000	3802400000	3812100000	5601000000	2171400000	2685200000	3124100000	1030800000	2327900000	2005100000
P10096	Glyceraldehyde-3-phosphate dehydrogenase	GAPDH	93986000000	113400000000	107540000000	89399000000	94857000000	89333000000	74381000000	79330000000	90591000000	290110000000	269880000000	273370000000	220410000000	223480000000	205310000000	177040000000	172100000000	162970000000
P13272	Cytochrome b-c1 complex subunit Rieske	UQCRFS1	494980000	658100000	472890000	213850000	759970000	335360000	368700000	363560000	279580000	1341600000	987530000	1009200000	912210000	1153800000	1057900000	817970000	885080000	728920000
A0A452DII8	ATP synthase subunit beta	ATP5F1B	5247000000	4452200000	4955500000	5169100000	6452600000	4284300000	5584200000	4586400000	4645600000	1560800000	1121800000	2131400000	2024200000	2112400000	2348300000	2737200000	2117500000	2078900000
F1MRC2	Myosin-2	MYH2	43482000000	47186000000	41082000000	48739000000	73723000000	53095000000	56115000000	62178000000	72036000000	12545000000	15318000000	11467000000	18775000000	18275000000	18153000000	21414000000	25229000000	22009000000
P02192	Myoglobin	MB	117800000000	136760000000	140020000000	100920000000	134560000000	123430000000	100610000000	110750000000	130910000000	30880000000	36646000000	29716000000	42046000000	36241000000	37091000000	32615000000	36892000000	39649000000
Q9BE40	Myosin-1	MYH1	413290000000	416160000000	412680000000	356850000000	588600000000	442230000000	524150000000	517720000000	552780000000	59082000000	54154000000	49266000000	72437000000	75741000000	79915000000	118900000000	88828000000	107500000000
Q3SZE5	Myosin regulatory light chain 2	MYL2	11808000000	9169300000	8619100000	19559000000	16071000000	10548000000	12669000000	10233000000	11425000000	402990000	1215600000	996810000	1369800000	1286000000	1637600000	2659600000	1572500000	1809000000
Q0III9	Alpha-actinin-3	ACTN3	23522000000	19071000000	21759000000	26747000000	29584000000	26245000000	26443000000	23888000000	26416000000	1646900000	1073500000	1930400000	3418000000	6808500000	6324800000	9914500000	10042000000	8283800000
F1MM07	Myosin-7	MYH7	101720000000	91426000000	86436000000	69088000000	131650000000	95538000000	108770000000	111920000000	118190000000	6052000000	6755300000	5325900000	8653200000	10666000000	10533000000	25286000000	23724000000	26789000000
Q3ZC55	Alpha-actinin-2	ACTN2	7177700000	7391700000	6965400000	12171000000	9471400000	8141400000	9528500000	10583000000	10898000000	573420000	347060000	341400000	1752400000	1487900000	2270600000	3024300000	2293500000	3394400000
Q5KR49	Tropomyosin alpha-1 chain	TPM1	16140000000	27326000000	14655000000	12978000000	35642000000	31334000000	32583000000	35383000000	48747000000	1148100000	1031700000	1159200000	2118900000	58366000	1206300000	257320000	4096400000	15954000000
A0JNJ5	Myosin light chain 1/3, skeletal muscle isoform	MYL1	35230000000	28136000000	32511000000	56604000000	57613000000	30082000000	37243000000	34450000000	26352000000	544720000	832710000	2332000000	2624000000	431700000	2403700000	873990000	686400000	548870000
A0A452DHT5	Alpha(B)-crystallin	CRYAB	9496000000	11534000000	15022000000	5951000000	13904000000	10065000000	10763000000	7545000000	18965000000	229350000	581620000	514930000	343700000	89555000	333410000	1198500000	343130000	2043700000
F1MZX6	Myosin heavy chain 13	MYH13	12266000000	9859100000	7680500000	1476800000	4954100000	5840100000	7642100000	6603500000	6540100000	98326000	107090000	145850000	218330000	345640000	29618000	328200000	512010000	344290000
Q148C2	Troponin C type 2	TNNC2	13024000000	9364800000	11297000000	10680000000	22885000000	8953900000	16738000000	13313000000	9259200000	29128000	18208000	15578000	0	0	0	0	0	0
G3X807	Histone H4	H4C9	397040000	309490000	162490000	155830000	204600000	155490000	114970000	103150000	141990000	0	0	0	0	0	0	0	0	0
A0A452DIH7	Tubulin alpha chain	TUBA4A	198720000	207990000	132840000	349300000	95472000	310490000	420530000	351330000	509760000	0	0	0	0	0	0	0	0	0
A0A452DJ69	Probable C->U-editing enzyme APOBEC-2	APOBEC2	549870000	573720000	634030000	697910000	376900000	614440000	712600000	644620000	732490000	0	0	0	232420000	240370000	236395000	135690000	400180000	208850000
F1MJW7	Dynamin-type G domain-containing protein	SRL	444110000	403080000	399990000	641410000	461490000	600760000	401820000	627710000	542480000	0	0	0	0	0	0	0	0	0
P00442	Superoxide dismutase [Cu-Zn]	SOD1	1087200000	977130000	795640000	272660000	347230000	390880000	387790000	251150000	170640000	0	0	0	0	0	0	0	0	0
Intestinal phase
			Control									Elderly with achlorhydria
Protein ID	Protein name	Gene name	I-C-0-1	I-C-0-2	I-C-0-3	I-C-30-1	I-C-30-2	I-C-30-3	I-C-120-1	I-C-120-2	I-C-120-3	I-EA-0-1	I-EA-0-2	I-EA-0-3	I-EA-30-1	I-EA-30-2	I-EA-30-3	I-EA-120-1	I-EA-120-2	I-EA-120-3	I-EA-240-1	I-EA-240-2	I-EA-240-3
A0A3Q1MC60	Nebulin	NEB	9181200000	10463000000	9865600000	9774900000	12107000000	11263000000	5051500000	4468200000	5132400000	27316000000	22328000000	26302000000	22514000000	23192000000	22109000000	18070000000	16772000000	18166000000	11573000000	13520000000	13632000000
A0A3Q1MHL7	Troponin T	TNNT3	272810000	580910000	406170000	390820000	325690000	322130000	57019000	278920000	264280000	3608600000	3403700000	3294600000	2055600000	1625800000	1070700000	756080000	682460000	610840000	597300000	679930000	620710000
A0A3Q1MNS5	Ubiquitin-conjugating enzyme E2 variant 2	UBE2V2	80188000	103280000	114750000	79823000	208800000	165590000	48955000	45955000	42569000	288000000	191940000	364770000	337700000	305490000	308050000	158000000	182200000	206700000	59223000	63732000	105960000
A0A3Q1MXQ0	2-phospho-D-glycerate hydro-lyase	ENO1	6140900000	4213500000	3911400000	2720500000	2582000000	2388900000	2094000000	1768200000	1566100000	1358400000	1311400000	1429000000	446300000	570090000	797730000	565980000	797130000	942950000	1626900000	1297700000	1494200000
V6F9A4	Heat shock 27kDa protein 2	HSPB2	0	0	0	94914000	61888000	127940000	99851000	109390000	109390000	285110000	464890000	279530000	262070000	374220000	291790000	270720000	266040000	465180000	343710000	521860000	380970000
G3MY19	PDZ and LIM domain 5	PDLIM5	674590000	783290000	577610000	818060000	824220000	937840000	556620000	536530000	239520000	3820800000	3350400000	3123100000	2452700000	2579300000	1724100000	1883400000	1622500000	1599100000	1151200000	1401100000	1081900000
G3MXQ2	Troponin T, fast skeletal muscle	TNNT3	0	0	0	0	0	0	0	0	0	92608000	88953000	79460000	20393000	23365000	26631000	13768000	17851000	11730000	0	0	0

### Sheet: Pork
Gastric phase
			Control									Elderly with achlorhydria
Protein ID	Protein name	Gene name	G-C-0-1	G-C-0-2	G-C-0-3	G-C-30-1	G-C-30-2	G-C-30-3	G-C-120-1	G-C-120-2	G-C-120-3	G-EA-0-1	G-EA-0-2	G-EA-0-3	G-EA-30-1	G-EA-30-2	G-EA-30-3	G-EA-120-1	G-EA-120-2	G-EA-120-3
A0A287AN48	Radixin	RDX	0	0	0	0	0	0	0	0	0	227350000	242920000	147990000	42157000	43339000	53001000	26990000	33636000	27155000
A0A5G2R1P2	Succinate dehydrogenase [ubiquinone] iron-sulfur subunit	SDHB	0	0	0	0	0	0	0	0	0	129060000	73040000	163040000	299750000	329440000	273440000	314200000	320650000	397840000
Q1KYT0	Beta-enolase	ENO3	0	0	0	0	0	0	0	0	0	230600000	125030000	139640000	244390000	171440000	170710000	177040000	177490000	155950000
P80031	Glutathione S-transferase P	GSTP1	229180000	170530000	186150000	109100000	181310000	60637000	142770000	103130000	579420000	1359500000	668130000	752180000	1036100000	1375100000	1166600000	5466800000	4714200000	6538000000
Q6QGC0	PDZ and LIM domain protein 3	PDLIM3	913040000	709990000	305130000	316920000	930080000	386460000	468980000	563570000	611010000	2351900000	1959800000	2805900000	3010200000	4308600000	3182000000	2399700000	2667000000	1820000000
P02540	Desmin	DES	2529300000	1619200000	2412200000	1911600000	2233900000	2023400000	1319600000	2460600000	2856100000	9134800000	7308300000	6126800000	7079600000	4314500000	8231200000	5814000000	5125100000	3995000000
A0A287B9H3	PDZ and LIM domain 7	PDLIM7	911880000	2995800000	2139600000	1002900000	2066000000	1296300000	1556600000	1132600000	1021700000	6250300000	4983100000	6200700000	3229900000	3096700000	3994300000	2285800000	2926300000	2673600000
A0A5G2R7R6	2-phospho-D-glycerate hydro-lyase	ENO3	113010000000	146810000000	121840000000	115830000000	155180000000	118220000000	118680000000	87498000000	87706000000	404170000000	256840000000	253600000000	306460000000	339600000000	366510000000	333230000000	354190000000	341820000000
A0A287AQJ5	Multifunctional fusion protein	PKM	37474000000	31312000000	32859000000	33354000000	39700000000	32340000000	33081000000	32819000000	34725000000	88392000000	60783000000	72583000000	127570000000	140960000000	126740000000	119450000000	132750000000	126420000000
A0A287AN33	Tropomyosin 2	TPM2	3026000000	3897900000	5094500000	3581700000	5670700000	4027000000	4193600000	6598300000	6631700000	1105100000	1870000000	1273700000	776610000	510220000	49753000	18370000	23517000	9265900
A0A287BHM1	Tropomyosin alpha-1 chain	TPM1	14627000000	26015000000	24446000000	20310000000	30665000000	23092000000	31700000000	31693000000	36866000000	4927400000	9932600000	7886000000	4325700000	3809600000	2951100000	1021200000	1092500000	1199900000
A0A5G2R940	Calcium-transporting ATPase	ATP2A1	9758100000	9854800000	7822700000	9594100000	16017000000	11491000000	12085000000	8697100000	10766000000	4115200000	1835200000	2835200000	3125900000	6025300000	4194500000	5165400000	2883600000	4303400000
Q9TV62	Myosin-4 (Myosin heavy chain 2b)	MYH4	393000000000	415570000000	401790000000	412980000000	437630000000	397320000000	487270000000	469010000000	480060000000	105000000000	118860000000	131710000000	165080000000	166660000000	157190000000	187570000000	145480000000	165890000000
A0A287A4C5	Troponin C	TNNC2	227260000	224070000	229430000	125080000	187250000	173940000	82883000	121430000	157660000	32917000	67056000	48071000	0	0	0	0	0	0
F1SS65	Myosin-4	MYH4	52782000000	53052000000	53286000000	65025000000	49092000000	53179000000	62548000000	96006000000	109320000000	6505200000	8279100000	9754200000	17047000000	15256000000	23154000000	26712000000	24352000000	26531000000
Q4JH15	Troponin I	TNNI2	33467000000	45787000000	41271000000	28518000000	12153000000	22737000000	22956000000	41057000000	46111000000	5294400000	6786500000	5660600000	3529700000	3309900000	3882200000	3835000000	4225800000	4077500000
F1SS66	Myosin heavy chain 13	MYH13	13224000000	12495000000	15878000000	10633000000	13901000000	11589000000	5176900000	10529000000	10220000000	2662400000	2567000000	349110000	881630000	2463800000	1741500000	1774900000	1296000000	995710000
A0A286ZVM3	Myosin light chain 1	MYL1	40825000000	39522000000	32802000000	36174000000	34771000000	36081000000	27416000000	27927000000	32708000000	1993300000	5693400000	4181200000	2120900000	1808300000	239870000	1196400000	633300000	1020700000
A0A287AMA4	Uncharacterized protein	MYH8	4282900000	2227000000	2472100000	5634400000	5706100000	3050100000	2623500000	2264800000	2002800000	121720000	151840000	109290000	54940000	138150000	118270000	0	0	0
A0A287B1R0	Troponin C, skeletal muscle	TNNC2	13735000000	11316000000	11687000000	17107000000	10764000000	10296000000	11453000000	18230000000	18618000000	178520000	528070000	210020000	111960000	40810000	21212000	43189000	67495000	25211000
F1SS64	Myosin-4	MYH4	2128900000	2340300000	1409200000	4144200000	3046100000	4102000000	4009000000	4769800000	4585000000	0	0	0	0	0	0	0	0	0
Intestinal phase
			Control									Elderly with achlorhydria
Protein ID	Protein name	Gene name	I-C-0-1	I-C-0-2	I-C-0-3	I-C-30-1	I-C-30-2	I-C-30-3	I-C-120-1	I-C-120-2	I-C-120-3	I-EA-0-1	I-EA-0-2	I-EA-0-3	I-EA-30-1	I-EA-30-2	I-EA-30-3	I-EA-120-1	I-EA-120-2	I-EA-120-3	I-EA-240-1	I-EA-240-2	I-EA-240-3
A0A286ZQI3	Creatine kinase	CKMT2	459050000	133660000	248110000	749740000	767860000	822790000	528360000	404120000	286560000	688780000	1251400000	987890000	1631100000	2017700000	2125300000	1064200000	1128600000	895380000	2342000000	545710000	595360000
A0A287A4C5	Troponin C, skeletal muscle	TNNC2	500580000	655210000	503940000	452760000	391800000	180340000	103940000	74362000	128620000	0	0	0	0	0	0	0	0	0	0	0	0
A0A287B1R0	Troponin C, skeletal muscle	TNNC2	11953000000	10842000000	17140000000	9128000000	9876000000	10785000000	6453500000	5601700000	3508800000	746420000	1048800000	1210800000	579150000	572490000	1331300000	1758600000	1331700000	1709300000	1453000000	2488900000	1254400000

### Sheet: Soy
Gastric phase
			Control									Elderly with achlorhydria
Protein ID	Protein name	Gene name	G-C-0-1	G-C-0-2	G-C-0-3	G-C-30-1	G-C-30-2	G-C-30-3	G-C-120-1	G-C-120-2	G-C-120-3	G-EA-0-1	G-EA-0-2	G-EA-0-3	G-EA-30-1	G-EA-30-2	G-EA-30-3	G-EA-120-1	G-EA-120-2	G-EA-120-3
A0A0R0FSB9	Uncharacterized protein	GLYMA_17G223300	78443000	65222000	514390000	72977000	45290000	85458000	84506000	44307000	55407000	991860000	982920000	1808400000	696280000	789390000	956140000	659200000	552010000	505840000
A0A0R0FZI9	Uncharacterized protein	100801440	135150000	372260000	624900000	111890000	134960000	229740000	8269600	40802000	61264000	7381000000	5418000000	5178000000	2547300000	2472300000	4357600000	1383300000	1942100000	3042600000
A0A1W7GJW2	Nascent polypeptide-associated complex subunit beta	WBb225L1.13	64593000	128290000	88317000	81186000	107200000	103450000	170730000	201270000	199620000	0	0	0	0	0	0	0	0	0
A0A0R0I9D1	eRF1_1 domain-containing protein	GLYMA_09G166000	61018000	22995000	6714400	60235000	61348000	4334700	38269000	52557000	32728000	406620000	328390000	259680000	446410000	295110000	573050000	601470000	561150000	823670000
A0A0R4J364	Uncharacterized protein	GLYMA_04G240800	3483100000	1766200000	2265900000	2517700000	2000400000	1880100000	2160300000	1528800000	2061500000	207640000	143720000	151240000	501350000	31372000	732470000	521390000	38915000	280152500
B3TDK4	Lipoxygenase	Uncharacterized gene	27867000000	27508000000	24052000000	20552000000	20788000000	21520000000	18482000000	17891000000	18618000000	4927100000	5766000000	4893000000	3830100000	9792500000	2487300000	7098100000	4098900000	1983300000
D6PAW7	Lipoxygenase	Lx3	29807000000	40440000000	28212000000	22764000000	27860000000	30983000000	27759000000	24132000000	30510000000	7098400000	6315600000	5604000000	8684900000	7333800000	8817000000	10885000000	8073600000	3308500000
C6SWW4	Uncharacterized protein	100305855	5730700000	3723100000	2514600000	3553500000	3849800000	4485800000	7400700000	3715800000	6207500000	329600000	185540000	220380000	684820000	66590000	444060000	557710000	648140000	68743000
C6SWX1	40S ribosomal protein S25	100499810	315740000	497380000	222660000	220070000	265060000	92667000	52244000	111830000	23370000	2155100000	2151100000	2387700000	1974100000	3550700000	3330800000	3250800000	4918500000	4300800000
C6SZX7	Glutathione peroxidase	100306570	137800000	281000000	312360000	138150000	188030000	231770000	174850000	186270000	92404000	1713100000	1499200000	765900000	1770400000	1062000000	2953900000	881510000	974560000	1036600000
C6T9Z5	Formate dehydrogenase	100794313	799780000	536340000	663760000	743150000	684690000	666200000	548340000	509410000	748390000	5607700000	4422600000	2729700000	6555700000	2296500000	4549500000	4503400000	3343000000	2811400000
I1JJQ4	HATPase_c domain-containing protein	100794913	143080000	238430000	150740000	187900000	302910000	259000000	349550000	290820000	522780000	0	0	0	0	0	0	0	0	0
I1JXA0	Uncharacterized protein	100798680	817050000	650370000	390810000	390690000	275680000	409550000	2613200000	945850000	837410000	4035500000	3931900000	3177400000	4737700000	3009600000	7021400000	7022000000	5551300000	5102200000
I1K3R6	Uncharacterized protein	100813286	65926000	80684000	85917000	98081000	78767000	94013000	105650000	128450000	104790000	0	0	0	0	0	0	0	0	0
I1KUQ0	Lipoxygenase	547694	961760000	2006100000	1649900000	1683700000	2756200000	3044400000	7870700000	5652600000	5806300000	161420000	183760000	213760000	63158000	169170000	239520000	0	0	0
I1L849	Uncharacterized protein	100809281	1281700000	1360100000	1415900000	1115000000	834200000	798320000	651410000	518630000	720370000	5163700000	4046200000	4124800000	6255500000	3445500000	8829500000	7278300000	9382400000	6754800000
I1LHP6	Cupin type-1 domain-containing protein	100813415	1196900000	650030000	841270000	2253600000	1533200000	758230000	1177500000	1320700000	1847200000	4634200000	3217900000	3158400000	3735400000	5209600000	6971700000	5474700000	8301800000	4990500000
I1LN49	Uncharacterized protein	GLYMA_11G252800	770010000	268570000	847790000	798310000	614990000	747570000	307580000	273960000	442190000	5362900000	6012500000	4680400000	4800100000	7081800000	10283000000	6247500000	4614600000	4012000000
I1M5E1	Ribosomal_L28e domain-containing protein	100499963	56737000	109720000	378280000	99257000	59842000	243140000	23429000	103540000	36608000	2288400000	4893600000	2110300000	4673600000	4227800000	3101700000	9528700000	6626800000	5885100000
I1MN72	Ribosomal_L2_C domain-containing protein	100802137	1255900000	1261800000	1547900000	874210000	691390000	1139100000	394640000	530290000	586180000	6408100000	6198400000	5201300000	3846100000	5096100000	6326100000	5340600000	4699600000	4123600000
I1MUH0	Uncharacterized protein	100794728	589140000	119560000	215440000	452270000	325630000	235750000	123430000	260670000	266960000	920860000	770850000	747460000	521390000	1047200000	1020300000	1154100000	1264200000	809390000
K7LDT9	Uncharacterized protein	547559	582660000	831370000	1009900000	338140000	387100000	242980000	413090000	244130000	297610000	10867000000	10723000000	9507200000	6867400000	5306000000	9222400000	10079000000	9842500000	5759100000
P25974	Beta-conglycinin beta subunit 1	CG-4	878830000	853990000	687160000	727750000	1054800000	857930000	2146200000	1485800000	2164600000	7657800	10134000	8895900	107610000	83761000	69404000	0	0	0
Q9ZTZ2	Late-embryogenesis abundant protein	548013	267800000	111080000	166640000	136690000	126700000	105770000	28778000	20135000	22662000	0	0	0	0	0	0	0	0	0
C6T2W2	zf-Tim10_DDP domain-containing protein	100526964	0	0	0	0	0	0	0	0	0	128800000	155620000	207040000	103230000	204550000	86183000	181560000	274840000	175470000
I1K099	Citrulline--aspartate ligase	GLYMA_05G046700	0	0	0	0	0	0	0	0	0	141380000	87497000	87914000	143920000	247550000	170460000	405050000	331180000	366000000
C6TFY7	Uncharacterized protein	100800967	0	0	0	0	0	0	0	0	0	454780000	146020000	390350000	1050600000	503450000	950890000	520860000	788550000	548000000
I1J5J5	Uncharacterized protein	100819759	0	0	0	0	0	0	0	0	0	84656000	85547000	45450000	57034000	167960000	208970000	207110000	217450000	63606000
I1J6K4	Uncharacterized protein	100808526	0	0	0	0	0	0	0	0	0	356700000	491630000	234670000	111030000	524160000	399220000	235340000	437500000	285140000
I1JFK1	Uncharacterized protein	106797833	0	0	0	0	0	0	0	0	0	88796000	106750000	107670000	81025000	97187000	113300000	73852000	157450000	226340000
I1JPG4	Uncharacterized protein	100813237	0	0	0	0	0	0	0	0	0	300430000	341510000	275470000	280330000	421470000	575190000	707210000	796000000	562360000
I1MB11	TPR_REGION domain-containing protein	100809739	0	0	0	0	0	0	0	0	0	16801000	19119000	27274000	31377000	47764000	20119000	50574000	84502000	50833000
F7J077	Beta-conglycinin beta subunit 2	CG-4	101420000000	90155000000	93040000000	76197000000	82147000000	83167000000	63128000000	72413000000	63713000000	168620000000	164610000000	156610000000	147480000000	205450000000	448920000000	313410000000	437130000000	410910000000
P04347	Glycinin G5	GY5	24832000000	28822000000	33354000000	18306000000	21435000000	20564000000	20769000000	27418000000	27206000000	21523000000	14202000000	18219000000	13816000000	14248000000	13395000000	13500000000	12343000000	15914000000
Intestinal phase
			Control									Elderly with achlorhydria
Protein ID	Protein name	Gene name	I-C-0-1	I-C-0-2	I-C-0-3	I-C-30-1	I-C-30-2	I-C-30-3	I-C-120-1	I-C-120-2	I-C-120-3	I-EA-0-1	I-EA-0-2	I-EA-0-3	I-EA-30-1	I-EA-30-2	I-EA-30-3	I-EA-120-1	I-EA-120-2	I-EA-120-3	I-EA-240-1	I-EA-240-2	I-EA-240-3
A0A0R0F1F3	Peptidase A1 domain-containing protein	GLYMA_19G236600	52207000	46935000	53561000	77304000	55575000	37547000	74329000	40151000	72321000	0	0	0	0	0	0	0	0	0	0	0	0
A0A0R0IZE4	40S ribosomal protein SA	GLYMA_07G043800	3378500000	3621300000	4213600000	2201900000	2431800000	2016100000	653410000	507060000	970760000	0	0	0	0	0	0	0	0	0	0	0	0
A0A0R4J4U4	Uncharacterized protein	GLYMA_13G035200	65432000	141820000	70532000	82011000	76538000	135800000	186290000	211770000	47143000	0	0	0	0	0	0	0	0	0	0	0	0
A0A0R0H569	Lipoxygenase	GLYMA_13G347600	17120000000	19371000000	16078000000	18678000000	14875000000	13962000000	14530000000	13839000000	16512000000	713970000	365300000	546060000	1713800000	303360000	1427600000	2015600000	2280400000	1628100000	3660400000	5133100000	5229600000
C3VHQ8	Oleosin	100301903	4897200000	5204700000	6016800000	6030400000	5260800000	5317300000	5501100000	6763400000	5394800000	547810000	548250000	105330000	1061400000	421480000	877200000	2086200000	2818100000	3331000000	3892700000	4852700000	3768600000
C6SWW4	Uncharacterized protein	100305855	11187000000	9287600000	9194800000	11906000000	11263000000	10978000000	7188800000	9955500000	8615200000	1779600000	1008800000	999770000	1651800000	855350000	1304100000	1825800000	1851800000	1939400000	2726000000	3441300000	3835000000
I1J9W0	40S ribosomal protein S30	GLYMA_01G209400	7948000000	7581400000	6910000000	7412900000	9014100000	10323000000	6262000000	9565100000	7557900000	3026600000	488880000	68002000	441280000	206260000	476630000	2194600000	2807300000	2328600000	3854000000	4271700000	5100600000
I1JF86	Uncharacterized protein	GLYMA_02G145700	23724000000	25209000000	24877000000	23187000000	22176000000	20470000000	24069000000	22055000000	27317000000	5569100000	3874900000	5090400000	7683200000	4338100000	7654600000	9710300000	10773000000	13674000000	15339000000	17044000000	14812000000
I1JH86	Fructose-bisphosphate aldolase	GLYMA_02G222400	6947700000	7268400000	6124400000	5652800000	7442100000	6739500000	8714000000	8811000000	9657000000	1768100000	1421500000	1817800000	3010500000	1898700000	2331700000	3191600000	4846100000	2799300000	3519000000	5504400000	3784000000
I1JPV0	Uncharacterized protein	547500	2100200000	2310100000	1621100000	1543900000	1930300000	2124100000	845360000	2023400000	2585600000	548670000	881950000	225110000	316560000	653150000	438830000	292030000	468210000	203200000	620820000	343700000	663650000
I1KAB7	Protein disulfide-isomerase	100788687	26190000000	25329000000	28622000000	25188000000	23902000000	27946000000	29730000000	26966000000	30428000000	7494600000	8290900000	6635800000	10603000000	9390500000	8886900000	7921400000	10311000000	10317000000	11070000000	6537500000	9137400000
I1KPN3	Uncharacterized protein	547838	34996000000	31789000000	39582000000	27749000000	30316000000	26016000000	24981000000	24652000000	27648000000	12888000000	10505000000	11623000000	10588000000	8451200000	12441000000	8735600000	10002000000	10057000000	16531000000	20520000000	16007000000
I1KUQ0	Lipoxygenase	547694	459180000	229410000	159650000	197690000	74176000	466130000	103590000	708610000	53949000	712050000	593160000	563320000	602840000	736310000	679790000	1882800000	1620800000	1886900000	1816100000	1246300000	1890800000
I1L8R1	Ribos_L4_asso_C domain-containing protein	100786828	13085000000	14124000000	7245000000	10817000000	13506000000	15881000000	9150400000	14755000000	7787600000	35312000000	54046000000	35731000000	46640000000	46487000000	44588000000	34480000000	37784000000	35636000000	32441000000	33341000000	29567000000
I1L981	TRASH domain-containing protein	GLYMA_10G066500	255410000	113330000	244800000	87387000	130060000	108723500	18714000	10712000	16850000	867130000	485670000	989150000	803370000	430700000	594310000	280480000	156970000	169090000	158520000	164840000	184920000
P09439	Seed linoleate 9S-lipoxygenase-2	LOX1.2	2235700000	1918000000	1609000000	2329500000	2149000000	2421100000	1682300000	2370300000	1648800000	6244100000	7778200000	14477000000	10234000000	6824300000	12343000000	4349200000	6131500000	5096100000	5298800000	3413500000	5033900000
I1MJL6	Ribosomal_L6e_N domain-containing protein	100784101	1215400000	1262700000	808180000	923160000	1058700000	1672100000	772780000	1621400000	392220000	7939900000	6130600000	4251500000	2650500000	4327900000	4245500000	2933200000	4161600000	3098200000	3838500000	2042900000	3945600000
I1N5S0	Formate dehydrogenase	100797606	1028000000	1089000000	599470000	792620000	1504200000	1895200000	774250000	1539000000	585450000	6728400000	9469500000	5313000000	5628000000	7783400000	6026800000	4833600000	4758100000	4938600000	4124300000	2388900000	3231600000
K7LEQ5	Uncharacterized protein	GLYMA_09G185500	558890000	438990000	225280000	630900000	455150000	662310000	283660000	311070000	316990000	4493900000	3672300000	3595600000	5205400000	2917700000	4401500000	4141500000	3831200000	3724100000	2310500000	1486200000	2003400000
K7LW58	Uncharacterized protein	100782788	132040000	150700000	99356000	125220000	225150000	212970000	65884000	78477000	131820000	1439300000	1163300000	1675500000	973520000	908290000	1131700000	650510000	1261500000	967210000	860670000	367070000	427260000
Q39898	Kunitz trypsin inhibitor	Ti-a	124620000	73873000	74005000	225010000	257590000	153150000	165300000	254870000	160940000	1192300000	1391200000	1917200000	1387200000	2211000000	1548500000	1813100000	2060200000	1892800000	1309000000	612660000	1074300000
Q42447	Maturation protein	MAT1	191000000	131170000	161085000	26806000	175780000	112360000	75687000	115020000	36354000	2508000000	2714900000	1218300000	726240000	890330000	760080000	543290000	667510000	450250000	337270000	93447000	61978000
Q9XET0	Seed maturation protein PM30	PM30	5072500	9189400	7130950	18006200	30356000	5656400	3863100	5561200	2165000	871520000	666750000	271140000	565300000	480660000	293460000	86184000	154360000	86735000	244810000	75440000	200730000
A0A0R0F101	Uncharacterized protein	GLYMA_19G247500	0	0	0	0	0	0	0	0	0	114810000	215440000	73629000	31227000	134080000	87764000	21704000	18235000	19518000	9658500	17339000	13498750
C6SVH4	Uncharacterized protein	100305527	0	0	0	0	0	0	0	0	0	174210000	212250000	132020000	106740000	136240000	150520000	40508000	28320000	39677000	61113000	28130000	66471000
C6SYG6	Uncharacterized protein	100499941	0	0	0	0	0	0	0	0	0	513560000	542780000	600470000	903480000	1482800000	755500000	683670000	525100000	538680000	112720000	159480000	119890000
I1KSX0	Uncharacterized protein	100804776	0	0	0	0	0	0	0	0	0	92999000	101830000	46020000	55822000	74985000	78268000	23601000	47630000	31487000	110160000	69099000	100640000
C6TFY7	Uncharacterized protein	100800967	0	0	0	0	0	0	0	0	0	154140000	118540000	226710000	121870000	52009000	84398000	43093000	29557000	35421000	27496000	14727000	21111500
I1KAK6	Uncharacterized protein	100805093	0	0	0	0	0	0	0	0	0	182440000	277720000	263780000	135950000	412850000	290690000	98421000	90505000	159340000	68149000	97095000	73114000
I1M988	Uncharacterized protein	GLYMA_14G101900	0	0	0	0	0	0	0	0	0	38618000	168390000	164700000	124750000	243520000	306830000	108430000	217790000	152490000	143590000	94455000	127660000
Q9SWB2	Seed maturation protein PM41	PM41	0	0	0	0	0	0	0	0	0	520900000	839950000	254840000	330840000	655850000	448050000	492530000	409740000	454340000	124790000	34344000	100640000
#REF!	Glycinin G1	GY1	233720000000	244800000000	289470000000	282830000000	275060000000	278510000000	300100000000	294480000000	317050000000	135280000000	168280000000	141790000000	158640000000	127790000000	184730000000	213860000000	231200000000	230220000000	245580000000	290800000000	266950000000
#REF!	Beta-conglycinin beta subunit 1	CG-4	746560000	584260000	988660000	851770000	274080000	268160000	368760000	271600000	510440000	0	0	0	0	0	0	103600000	40804000	73607000	650640000	618160000	790920000
